# The RNA-RNA interactome between a phage and its satellite virus reveals a small RNA differentially regulates gene expression across both genomes

**DOI:** 10.1101/2022.04.08.487710

**Authors:** Drew T. Dunham, Angus Angermeyer, Kimberley D. Seed

## Abstract

Phage satellites exhibit various regulatory mechanisms to manipulate phage gene expression to the benefit of the satellite. While small RNAs (sRNAs) are well documented as regulators of prokaryotic gene expression, they have not been shown to play a regulatory role in satellite-phage conflicts. *Vibrio cholerae* encodes the phage inducible chromosomal island-like element (PLE), a phage satellite, to defend itself against the lytic phage ICP1. Here we use Hi-GRIL-seq to identify a complex RNA-RNA interactome between PLE and ICP1. Both inter- and intragenome RNA interactions were detected, headlined by the PLE-encoded *trans*-acting sRNA, SviR. SviR regulates both PLE and ICP1 gene expression uniquely, decreasing translation of ICP1 targets and affecting PLE mRNAs processing. The striking conservation of SviR across all known PLEs suggests the sRNA is deeply rooted in the PLE-ICP1 conflict and implicates sRNAs as unidentified regulators of phage-satellite interactions.
