## Supplementary material for "The RNA-RNA interactome between a phage and its satellite virus reveals a small RNA differentially regulates gene expression across both genomes": Table S2

### Sheet: Sheet1
Table S2.	Oligonuclotides used in this study
	Northern Probes
Identifier	Sequence	Target/Use
DD170	TTCGTTTCACTTCTGAGTTCGG	5s loading control standardization
DD172	GCGTGACAGCGCAATATTGAGAGGTGTG	sviR
DD174	GGACGTCTCCCTAGATATTCACAGTGTCTTACTTCTGGCTCCG	ICP1 lncRNA
DD248	GGCAAGATATTTCCACAGCTCACGGTATCCACG	gp120
DD319	TGTTAGTGTGCCGCCCTTGGGTGTATGAAACTGCTCCC	capR
DD237	GGTTAGAAGATCAATTGCTGCTGTCACGTCTTGG	orf12.1
DD235	CACCCACTTCGCAACCCTCACTATAACCCC	orf12
	5'-/3'-RACE Oligonucleotides
Identifier	Sequence	Target/Use
A3 (DD307)	GAUAUGCGCGAAUUCCUGUAGAACGAACACUAGAAGAAA	5'-RACE RNA adapter oligo
A4 (DD308)	GATATGCGCGAATTCCTGTAGAACGAACACTAGAAGAAA	5'-RACE amplification oligo
E1 (DD305)	UUCACUGUUCUUAGCGGCCGCAUGCUC/InvdT/	3'-RACE RNA adapter oligo
E4 (DD306)	TTCACTGTTCTTAGCGGCCGCATGCTC	3'-RACE amplification oligo
DD11	CTCCTACCTTCATATTATCACACC	SviR 5' RACE outer
DD13	AAGTGGTTGAAGAAGGGAACCACC	SviR 5' RACE inner
DD14	CATAAGGAAACCCTCACCACC	SviR 3' RACE outer
DD15	AAGTGGTTGAAGAAGGGAACCACC	SviR 3' RACE inner
DD372	CACGGCATTTGTGAGGGATG	gp120 5' RACE inner
DD237	GGCAAGATATTTCCACAGCTCACGGTATCCACG	gp120 5' RACE outer
	Hi-GRIL-seq expression vector
Identifier	Sequence	Target/Use
KS949	CTTGTTGTTACCTCCTTAGCAGG	pKL06 linearization F
KS1176	cgaactcagaagtgaaacgc	pKL06 linearization R
DD444	ATGCCCTTGGCAGCACCCTGCTAAGGAGGTAACAACAAGATGCAAGAACTTTTTAACAATTTAATGGAACTATGTAAGGATTCGCAGCGTAAGTTTTTTTACTCAGATGATGTAAGTGCATCTGGAAGAACTTACAGAATTTTCTCATATAATTATGCATCTTATTCTGATTGGTTACTTCCAGATGCACTAGAATGTCGTGGAATTATGTTTGAAATGGATGGAGAAAAACCAGTAAGAATTGCTTCTCGTCCTATGGAAAAGTTTTTTAACTTGAATGAAAATCCGTTCACGATGAATATCGATTTAAACGATGTTGATTATATTCTAACAAAAGAAGACGGGTCTTTGGTATCAACTTATTTAGACGGTGATGAAATTCTGTTCAAATCAAAGGGT…	t4rl gBlock codon optomized
DD8	TTATCCCAGAAGGATACTAAgctgttttggcggatgagag	t4rl F
DD9	TTGTTAAAAAGTTCTTGCATCTTGTTGTTACCTCCTTAGCAGG	t4rl R
	Chromosomal Modification oligos (V. cholerae and ICP1)
Identifier	Sequence	Target/Use
DD176	TTTCGCATTAGCTGCTAAATAATACCTATGTTAAAAGG	gp120 targeting oligo
DD177	AAGACCTTTTAACATAGGTATTATTTAGCAGCTAATGC	gp120 targeting oligo
DD189	CGACGTTGTAAAACGACGGCTTCTTGTTGTAAATTACCTTCGTTAAC	gp120 up forward SOE
DD190	ACGATGATAAATAATACCTATGTTAAAAGCCCTCAG	gp120 up reverse SOE
DD191	TTTTAACATAGGTATTATTTATCATCGTCGTCTTTATAGTC	gp120::3xFLAG forward SOE
DD192	CATTAGCTGCTAAAGACTATAAAGACCACGACGG	gp120::3xFLAG reverse SOE
DD193	TGGTCTTTATAGTCTTTAGCAGCTAATGCTTCTTTG	gp120 down forward SOE
DD194	GCTATGACCATGATTACGCCACTAGAGCTTCACAATATCTTTTGG	gp120 down reverse SOE
DD238	GCTATGACCATGATTACGCCATTCTTCAGACGCTCAGCACG	Hfq up forward SOE
DD239	TAAGGAAAAACAAATTCTTTGCACAATTATTTAAGGAGTTGATCGC	Hfq up reverse SOE
DD240	TGTGCAAAGAATTTGTTTTTCCTTATTTTGTCTTTTCTAG	Hfq down forward SOE
DD241	CGACGTTGTAAAACGACGGCCCACGCAACAAGAAAGAGTG	Hfq down reverse SOE
DD246	GATTTAACTTGGTTAGATAGCG	Hfq deletion screening F
DD247	CGCTCAGATCTTCCCACTCACC	Hfq deletion screening R
DD255	CTGTTATAATTGTCTTATACACTTAACC	gp120 screening
DD256	TCGATTTATAGAAAGATGCC	gp120 screening
DD261	AGGAATCCTCAGGAGATACTCCTACGCATGAAATGC	proQ up forward SOE
DD263	GAGTATCTCCTGAGGATTCCTGGTTATTGCG	proQ down forward SOE
DD289	GCTATGACCATGATTACGCCACTCCAACCAAAGCAATACAATGGC	proQ down reverse SOE
DD290	CGACGTTGTAAAACGACGGCGAGCTAAGCCAACGTAGAAACTCG	proQ up reverse SOE
DD291	TCTAGAGCCTGAGCTGAAAAGG	proQ deletion screening F
DD292	CCTTTGCAGGTCTTTATAATACCG	proQ deletion screening R
	sviR overexpression oligos
Identifier	Sequence	Target/Use
DD380	CAGTATCTTGTTATCCGCTC	SviR amplification F for pBR
DD381	TTAATGCGGTAGTTTATCACAG	SviR amplification R for pBR
DD312	GCTATGACCATGATTACGCCACTATCAAACTATTACAATTGGCTCGAC	SviR amplification F for pSviR
DD313	CGACGTTGTAAAACGACGGCGATTTACTGTCGCATCAACC	SviR amplification R for pSviR
DD302	GCAGAATAGTAAACGCACAAGCAAGCAGACAGATGTAATACTATCAAACTATTACAATTGGCTCGACTTAATTTAAACTTTTTTTTTTCTTACAACTTGAATAAAGTTGTTGATAATGATTCTCGTTTAATGCTATAATTATATTGTAGGGGAGAGAATAAACCTTACCTACTTTTGATTATATGTTTCTCCTACCTTCATATTATCACACCTCTCAATATTGCGCTGTCACGCAATTAGCTAGCTTGTAGCATACCCTACAATTTCCCTCAGTTCATAACCACGCTAGCGGTGGTGAGGGTTTGGTTATGTTTCTTCTTATCTAAATTAATAAAGGTGGTTCCCTTCTTCAACCACTTTTATTTTTACCATAGCATTCAAGTCGTAAGAAAAAAAAAA…	SviR-PLE* gblock
DD309	GCAGAATAGTAAACGCACAAGCAAGCAGACAGATGTAATACTATCAAACTATTACAATTGGCTCGACTTAATTTAAACTTTTTTTTTTCTTACAACTTGAATAAAGTTGTTGATAATGATTCTCGTTTAATGCTATAATTATATTGTAGGGGAGAGAATAAACCTTACCTACTTTTGATTATATGTTTGTGGTACCTTCATATTATCACACCTCTCAATATTGCGCTGTCACGCAATTAGCTAGCTTGTAGCATACCCTACAATTTCCCTCAGTTCATAACCACGCTAGCGGTGGTGAGGGTTTCCTTATGTTTGTTGTTATGTAAATTAATAAAGGTGGTTCCCTTCTTCAACCACTTTTATTTTTACCATAGCATTCAAGTCGTAAGAAAAAAAAAA…	SviR-ICP1*block
KS862	TGGCGTAATCATGGTCATAGC	pSviR linearization F
KS863	GCCGTCGTTTTACAACGTCG	pSviR linarization R
KS116	GGATGTGCTGCAAGGCGATTAAGT	pSviR screening
	GFP reporter oligos
Indentifier	Sequence	Target/use
DD380	CAGTATCTTGTTATCCGCTC	pBR linearization F
DD381	TTAATGCGGTAGTTTATCACAG	pBR linearization R
DD369	GCTAGCGGATCCGCTG	pXG30 linearization R
DD379	ATGCATCCATTCGCCATTCAG	pXG30 linearization R
DD398	ATGCATATCAAACCACAAATATATGTCATATCATTTTATTCGTGGATACCGTGAGCTGTGGAAATATCTTGCCAAGAAAACCAATGGTGGGATTGATGAATTTGGTAGCGCACAATTGGTGCGTGCATGGTTCAAAACTGCTGAAGGTGAAGTTGTTCGTATGATGATGAATTTAACACACAACCGCCCTATCTATTCCCTGATCGAAGATTAGACAAGATAAGAAGAACAATAACCAAAAATTATGAACATCCAAGACGTGACAGCAGCAATTGATCTTCTAACCATTGCATAT	orf12.1*::GFP gblock
DD387	CTGAATGGCGAATGGATGCATTTAACACACAACCGCCCTATC	orf12.1 insert F
DD388	AGCCAGCGGATCCGCTAGCATATGCAATGGTTAGAAGATCAATTGC	orf12.1 insert R
DD371	GCACCCAACTGATCTTCAGC	pBR insert screening
DD370	TGGGATATATCAACGGTGGT	pxG30 insert screening
	qPCR oligos
Indentifier	Sequence	Target/use
Zac14	AGGGTTTGAGTGCGATTACG	PLE replication F
Zac15	TGAGGTTTTACCACCTTTTGC	PLE replication R
Zac68	CTGAATCGCCCTACCCGTAC	ICP1 replication F
Zac69	GTGAACCAACCTTTGTCGCC	ICP1 replication R
